# Dynamic de novo adipose tissue development during metamorphosis in *Drosophila melanogaster*

**DOI:** 10.1101/2022.03.29.486213

**Authors:** Taiichi Tsuyama, Hanae Komai, Yusaku Hayashi, Kohei Shimono, Tadashi Uemura

**Affiliations:** Graduate School of Biostudies, Kyoto University, Kyoto 606-8501, Japan; Research Center for Dynamic Living Systems, Kyoto University, Kyoto 606-8501, Japan; AMED-CREST, AMED, 1-7-1 Otemachi, Chiyoda-ku, Tokyo 100-0004, Japan

**Keywords:** Insect development, adult fat body, adipose tissue, directional migration, cell proliferation, in vivo imaging

## Abstract

Adipose tissue is a central organ for controlling systemic metabolism both in invertebrates and vertebrates. Here, we have investigated the cellular mechanisms of the adult-type fat body (AFB) development in *Drosophila*. We have established genetic tools that allow visualization and genetic manipulations of cells in the AFB lineage from early in metamorphosis. We identified precursor cells that give rise to the AFB and delineated dynamic cellular mechanisms underlying AFB formation. These precursor cells displayed polarized cell shapes and oriented motility, with emigration from the thorax and subsequent dispersal to the abdomen and head. After the migration period, these cells adhered to each other, assembling into the AFB with a sheet-like architecture. Continuous cell proliferation occurred during and after the large-scale migration to achieve appropriate fat tissue mass. Homotypic cell fusion after the sheet formation contributed to the establishment of multinucleated cells in the AFB. We also examined candidate gene functions, and our results argue that Rac1, ecdysone signaling, and the transcription factor Serpent support adult fat body organogenesis.

**Brief Summary Statement:** *Drosophila* adult fat body precursor cells form adult adipose tissue during metamorphosis by directional migration, continuous cell proliferation, and homotypic cell fusion.
