## Supplementary material for "Dynamic de novo adipose tissue development during metamorphosis in *Drosophila melanogaster*": Table 1

### Sheet: Table1_Gal80
Construct	Gal80 in LFB at mature 3rd instar larva	Gal80 in AFB at young adult	Template for amplification	Fw primer sequence	Rev primer sequence
pBP-Gal80Uw-6-ppl-0.39-Gal80	Inactive	Inactive	y*, w* (genomic DNA)	5’-CACCTGTCGGAAATTAAGATGACTGCT-3’	5’-TTGACCCGAGTAAACAGCG-3’
pBP-Gal80Uw-6-ppl-4kb-Gal80	Active	Inactive	pCK1 (plasmid DNA)	5’- AATTTATTTGTGAGGCATCCAA-3’	5’-CGAACACGCTCTTCAAGTTC-3’
pBP-Gal80Uw-6-Lsd1-0.68-Gal80	Inactive	Not detrmined	y*, w* (genomic DNA)	5’-CACCGCAAAACACGCAACAAACAC-3’	5’- TCAAACTGCAGTCCGTTGAA-3’
pBP-Gal80Uw-6-Lsd1-1.0-Gal80	Active	Active	y*, w* (genomic DNA)	5’- CACCCAATGATGGGCAAAGGCGAC -3’	5’- ATGCGAGAACTGTTGCTGTC-3’
pBP-Gal80Uw-6-Reg-2-Gal80	Active	Active	y*, w* (genomic DNA)	5’- CACCGGAGCTGTGAATGTGAAACGA-3’	3’- AATCTCTGAAATGCCGCTCG-3’
pBP-Gal80Uw-6-Lsp2-1.5-Gal80	Inactive	Inactive	Lsp2-GAL4.H (genomic DNA)	5’- GTCGACCTCGAGCTCTGAA-3’	5’- CTCGAGTCGATTCGAATCGTAA-3’
