## Supplementary material for "Dynamic de novo adipose tissue development during metamorphosis in *Drosophila melanogaster*": Table 2

### Sheet: Table2_AFB_loss_FP
Maternal line	Paternal line	N	Disrupted AFB	Estimated probaility	95% ETI
y* w*	31F09-Ga4, Ay-Gal4.17b, UAS-FLP.JD2, UAS-CD4::tdGFP	18	6	0.281	0.132-0.47
UAS-CD4::tdGFP	31F09-Ga4, Ay-Gal4.17b, UAS-FLP.JD2	17	4	0.219	0.085-0.399
UAS-mCherry::CAAX	31F09-Ga4, Ay-Gal4.17b, UAS-FLP.JD2, UAS-CD4::tdGFP	17	0	0.069	0.004-0.197
UAS-CD4::tdGFP	31F09-Ga4, Ay-Gal4.17b, UAS-FLP.JD2, UAS-RedStinger	16	8	0.381	0.198-0.6
31F09, Ay-Gal4.17b, UAS-FLP.JD2	UAS-mCD8::GFP	14	0	0.077	0.005-0.218
31F09, Ay-Gal4.17b, UAS-FLP.JD2	UAS-Venus::pm	12	2	0.177	0.047-0.366
UAS-mCherry::CAAX, UAS-Stinger	31F09-Ga4, Ay-Gal4.17b, UAS-FLP.JD2	18	6	0.282	0.133-0.47
UAS-mCherry[dsRNA.Val10]	31F09-Ga4, Ay-Gal4.17b, UAS-FLP.JD2, UAS-CD4::tdGFP	15	1	0.115	0.02-0.264
c833-Gal4, ppl-Gal80, tubP-Gal80[ts], UAS-CD4::tdGFP	y*, w*	12	2	0.177	0.049-0.365
UAS-mCherry::CAAX	c833-Gal4, ppl-Gal80, tubP-Gal80[ts], UAS-CD4::tdGFP	19	0	0.065	0.004-0.182
UAS-CD4::tdGFP	c833-Gal4, ppl-Gal80, tubP-Gal80[ts], UAS-CD4::tdGFP	15	2	0.155	0.041-0.32
Canton-S (Ehime stock center)	c833-Gal4, ppl-Gal80, tubP-Gal80[ts], UAS-CD4::tdGFP	14	3	0.203	0.068-0.39
UAS-mCherry[dsRNA.Val10]	c833-Gal4, ppl-Gal80, tubP-Gal80[ts], UAS-CD4::tdGFP	13	2	0.169	0.046-0.351
