## Supplementary material for "Dynamic de novo adipose tissue development during metamorphosis in *Drosophila melanogaster*": Table 3

### Sheet: Table3_AFB_loss_WT
Genotype	N	Disrupted AFB	Estimated probaility	95% ETI
Canton-S (from BSDC)	17	4	0.241	0.095-0.434
Canton-S (from Ehime stock center)	16	7	0.374	0.188-0.596
Oregon-R	19	0	0.08	0.005-0.226
y*, w*	16	4	0.252	0.1-0.451
