## Supplementary material for "Dynamic de novo adipose tissue development during metamorphosis in *Drosophila melanogaster*": Table 4

### Sheet: Table_4_DGRP_data
DGRP#	BDRC#	Total N	Disrupted	Disrupted AFB rate (%)
208	25174	137	0	0
301	25175	146	3	2.1
303	25176	139	3	2.2
304	25177	135	0	0
306	37525	141	0	0
307	25179	148	0	0
313	25180	139	0	0
315	25181	138	0	0
324	25182	142	2	1.4
335	25183	139	0	0
357	25184	137	9	6.6
358	25185	141	1	0.7
360	25186	128	0	0
362	25187	134	0	0
365	25445	138	0	0
375	25188	138	0	0
379	25189	140	3	2.1
380	25190	158	0	0
391	25191	136	0	0
399	25192	136	0	0
427	25193	143	2	1.4
437	25194	148	0	0
486	25195	137	13	9.5
517	25197	143	3	2.1
555	25198	134	0	0
639	25199	144	17	11.8
705	25744	148	0	0
707	25200	145	8	5.5
712	25201	134	0	0
714	25745	37	0	0
730	25202	131	3	2.3
732	25203	141	11	7.8
765	25204	136	0	0
774	25205	131	0	0
786	25206	135	0	0
799	25207	138	0	0
820	25208	144	1	0.7
852	25209	135	0	0
859	25210	135	0	0
