## Supplementary material for "Dynamic de novo adipose tissue development during metamorphosis in *Drosophila melanogaster*": Table 5

### Sheet: Table5_27_35hr_angle
Stage	Direction	Migration events	Frequency
27-29 h	anterior	727	0.141
	dorsal	1144	0.221
	posterior	1352	0.262
	ventral	1945	0.376
33-35 h	anterior	1325	0.141
	dorsal	3752	0.4
	posterior	2464	0.263
	ventral	1843	0.196
