## Supplementary material for "Dynamic de novo adipose tissue development during metamorphosis in *Drosophila melanogaster*": Table 6

### Sheet: Table6_27_35h_speed
Stage	Direction	N (fly)	N (step)	Displacemment (μm/min.)	95% CI with N (fly)
27-29 h	anterior	4	1506	1.125	± 0.101
	dorsal	4	1948	1.335	± 0.14
	posterior	4	2298	1.353	± 0.211
	ventral	4	3206	1.389	± 0.16
33-35 h	anterior	4	2901	1.132	± 0.268
	dorsal	4	6162	1.418	± 0.272
	posterior	4	4609	1.269	± 0.34
	ventral	4	3711	1.206	± 0.27
