## Supplementary material for "Dynamic de novo adipose tissue development during metamorphosis in *Drosophila melanogaster*": Table 7

### Sheet: Table7_47-53h_angle
Stage	Direction	Migration events	Frequency
47-48 h	anterior	210	0.16
	dorsal	684	0.52
	posterior	255	0.194
	ventral	166	0.126
48-49 h	anterior	223	0.182
	dorsal	547	0.446
	posterior	229	0.187
	ventral	227	0.185
49-50 h	anterior	223	0.187
	dorsal	466	0.39
	posterior	254	0.213
	ventral	251	0.21
50-51 h	anterior	237	0.208
	dorsal	389	0.341
	posterior	199	0.174
	ventral	316	0.277
51-52 h	anterior	206	0.2
	dorsal	301	0.293
	posterior	151	0.147
	ventral	370	0.36
52-53 h	anterior	276	0.241
	dorsal	274	0.239
	posterior	197	0.172
	ventral	398	0.348
