## Supplementary material for "Dynamic de novo adipose tissue development during metamorphosis in *Drosophila melanogaster*": Table 8

### Sheet: Table8_47-53h_speed
Stage	Direction	N (fly)	N (step)	Displacemment (μm/min.)	95% CI with N (fly)
47-48 h	anterior	4	332	1.516	± 0.5
	dorsal	4	889	1.969	± 0.306
	posterior	4	425	1.564	± 0.541
	ventral	4	302	1.245	± 0.575
48-49 h	anterior	4	382	1.431	± 0.254
	dorsal	4	794	1.737	± 0.505
	posterior	4	411	1.379	± 0.357
	ventral	4	410	1.384	± 0.493
49-50 h	anterior	4	412	1.333	± 0.407
	dorsal	4	737	1.568	± 0.335
	posterior	4	476	1.396	± 0.452
	ventral	4	468	1.257	± 0.407
50-51 h	anterior	4	432	1.351	± 0.493
	dorsal	4	600	1.523	± 0.147
	posterior	4	399	1.205	± 0.232
	ventral	4	564	1.397	± 0.348
51-52 h	anterior	4	414	1.249	± 0.289
	dorsal	4	526	1.518	± 0.665
	posterior	4	386	1.13	± 0.23
	ventral	4	629	1.437	± 0.523
52-53 h	anterior	4	508	1.343	± 0.261
	dorsal	4	501	1.278	± 0.364
	posterior	4	414	1.221	± 0.232
	ventral	4	716	1.375	± 0.111
