## Supplementary material for "Dynamic de novo adipose tissue development during metamorphosis in *Drosophila melanogaster*": Table 10

### Sheet: Table10_headAFB_speed
Direction	N (fly)	N (step)	Displacemment (μm/min.)	95% CI with N (fly)
anterior	3	720	2.369	± 0.543
dorsal	3	250	1.681	± 0.077
posterior	3	562	2.044	± 0.12
ventral	3	372	1.77	± 0.463
