## Supplementary material for "Dynamic de novo adipose tissue development during metamorphosis in *Drosophila melanogaster*": Table 11

### Sheet: Table11_Rho
Stage	Genotype	Type	N	Disrupted AFB
50 h at 29°C	mCherry::CAAX	Control	9	0
	Rac1[N17]	Dominant-negative	13	13
	Rac1[L89]	Dominant-negative	14	14
	Rac1[V12]	Constituively active	10	10
