## Supplementary material for "Dynamic de novo adipose tissue development during metamorphosis in *Drosophila melanogaster*": Table 12

### Sheet: Table12_cell_division_ventral
APF	N (fly)	N (nucleus)	Total frame number	Total imaging time (h)	Observed division events	Doubling time (h)
25-27	6	12303	144	11.5	124	7.92
30-32	7	23300	168	13.42	276	6.74
35-37	6	26522	144	11.5	250	8.47
40-42	4	18599	96	7.67	166	8.95
45-47	6	20740	144	11.5	114	14.53
50-52	4	14783	96	7.67	81	14.58
55-57	6	26029	144	11.5	130	15.99
60-62	4	17780	96	7.67	110	12.91
