## Supplementary material for "Dynamic de novo adipose tissue development during metamorphosis in *Drosophila melanogaster*": Table 13

### Sheet: Table13_cell_division_dorsal
APF	N (fly)	N (nucleus)	Total frame number	Total imaging time (h)	Observed division events	Doubling_time (h)
53	6	1420	24	4.8	24	11.83
54	6	1781	30	6	31	11.49
55	6	1672	30	6	28	11.94
56	6	1648	30	6	13	25.35
57	6	1776	30	6	22	16.15
58	6	1898	30	6	32	11.86
59	6	2003	30	6	34	11.78
61	6	1743	24	4.8	17	20.51
62	6	2215	30	6	37	9.22
63	6	2350	30	6	51	9.22
64	6	2620	30	6	73	7.18
65	6	2984	30	6	74	8.06
66	6	3395	30	6	83	8.18
67	6	3791	30	6	91	8.33
68	6	4367	30	6	132	6.62
69	6	5048	30	6	132	7.65
70	6	5705	30	6	122	9.35
71	6	6180	30	6	84	14.71
72	6	6579	30	6	69	19.07
73	6	6837	30	6	51	26.81
74	6	7081	30	6	40	35.41
75	6	7206	30	6	18	80.07
76	6	7261	30	6	8	181.52
77	6	7315	30	6	12	121.92
78	6	7356	30	6	4	367.8
79	6	7360	30	6	0	Inf
80	6	7360	30	6	0	Inf
