## Supplementary material for "Dynamic de novo adipose tissue development during metamorphosis in *Drosophila melanogaster*": Table 14

### Sheet: Table14_EcR
Stage	Genotype	Transgene type	Driver	Marker	N	Disrupted AFB
50 h at 29°C	EcR.A[WT]	Wild-type EcR	c833-Gal4+ppl-4kb-Gal80	CD4::tdGFP	20	2
	EcR.A[W650A]	Dominant-negative	c833-Gal4+ppl-4kb-Gal80	CD4::tdGFP	14	0
	EcR.B1[WT]	Wild-type EcR	c833-Gal4+ppl-4kb-Gal80	CD4::tdGFP	11	2
	EcR.B1[DeltaC655.W650A]	Dominant-negative	c833-Gal4+ppl-4kb-Gal80	CD4::tdGFP	6	2
	EcR.B1[DeltaC655.F645A]	Dominant-negative	c833-Gal4+ppl-4kb-Gal80	CD4::tdGFP	4	0
	EcR.B2[W650A]	Dominant-negative	c833-Gal4+ppl-4kb-Gal80	CD4::tdGFP	4	0
	EcR.B2[F645A]	Dominant-negative	c833-Gal4+ppl-4kb-Gal80	CD4::tdGFP	4	0
75-80 h at 29°C	EcR.A[WT]	Wild-type EcR	c833-Gal4+ppl-4kb-Gal80	CD4::tdGFP	9	1
	EcR.A[W650A]	Dominant-negative	c833-Gal4+ppl-4kb-Gal80	CD4::tdGFP	12	12
	EcR.A[F645A]	Dominant-negative	c833-Gal4+ppl-4kb-Gal80	CD4::tdGFP	12	4
	EcR.B1[WT]	Wild-type EcR	c833-Gal4+ppl-4kb-Gal80	CD4::tdGFP	15	2
	EcR.B1[DeltaC655.W650A]	Dominant-negative	c833-Gal4+ppl-4kb-Gal80	CD4::tdGFP	12	12
	EcR.B1[DeltaC655.F645A]	Dominant-negative	c833-Gal4+ppl-4kb-Gal80	CD4::tdGFP	11	11
	EcR.B2[W650A]	Dominant-negative	c833-Gal4+ppl-4kb-Gal80	CD4::tdGFP	17	4
	EcR.B2[F645A]	Dominant-negative	c833-Gal4+ppl-4kb-Gal80	CD4::tdGFP	6	6
100 h at 29°C	EcR.A[WT]	Wild-type EcR	c833-Gal4+ppl-4kb-Gal80	Nile Red	4	0
	EcR.A[W650A]	Dominant-negative	c833-Gal4+ppl-4kb-Gal80	Nile Red	4	4
	EcR.B1[WT]	Wild-type EcR	c833-Gal4+ppl-4kb-Gal80	Nile Red	4	0
	EcR.B1[DeltaC655.F645A]	Dominant-negative	c833-Gal4+ppl-4kb-Gal80	Nile Red	4	4
	EcR.B2[F645A]	Dominant-negative	c833-Gal4+ppl-4kb-Gal80	Nile Red	4	4
