## Supplementary material for "Dynamic de novo adipose tissue development during metamorphosis in *Drosophila melanogaster*": Table 15

### Sheet: Table15_Srp
Stage	Genotype	Driver	N	Disrupted AFB
96 h APF at 29°C	mCherry.VALIUM10	tub-Gal4, tub-Gal80[ts]	10	2
	srp[HMS01298]	tub-Gal4, tub-Gal80[ts]	16	16
	srp[HMS01083]	tub-Gal4, tub-Gal80[ts]	12	12
	srp[HM05094]	tub-Gal4, tub-Gal80[ts]	16	2
	srp[HMS01208]	tub-Gal4, tub-Gal80[ts]	12	0
	srp[KK112327]	tub-Gal4, tub-Gal80[ts]	6	0
50 h APF at 29°C	mCherry.VALIUM10	c833-Gal4+ppl-4kb-Gal80	10	0
	Luc.VALIUM10	c833-Gal4+ppl-4kb-Gal80	12	2
	Luc.VALIUM1	c833-Gal4+ppl-4kb-Gal80	12	1
	srp[HMS01298]	c833-Gal4+ppl-4kb-Gal80	10	10
	srp[HMS01083]	c833-Gal4+ppl-4kb-Gal80	8	8
