## Supplementary material for "Dynamic de novo adipose tissue development during metamorphosis in *Drosophila melanogaster*": Table 16

### Sheet: Table16_Reagent Table
Reagent type	Designation	Source	Identifiers
Genetic reagent (D. melanogaster)	ppl-4kb-Gal80 (attP2)	This study
Genetic reagent (D. melanogaster)	ppl-0.39-Gal80 (attP2)	This study
Genetic reagent (D. melanogaster)	Lds1-0.68-Gal80 (attP2)	This study
Genetic reagent (D. melanogaster)	Lds1-1.0-Gal80 (attP2)	This study
Genetic reagent (D. melanogaster)	Lsp2-1.5-Gal80(attP2)	This study
Genetic reagent (D. melanogaster)	Reg-2-Gal80 (attP2)	This study
Genetic reagent (D. melanogaster)	c833-Gal4	BDSC	6988
Genetic reagent (D. melanogaster)	r4-Gal4	BDSC	33832
Genetic reagent (D. melanogaster)	Cg-Gal4.A	BDSC	7011
Genetic reagent (D. melanogaster)	Pxn-Gal4	Gift from Paul Martin	PMID: 15699212
Genetic reagent (D. melanogaster)	srp.Hemo-Gal4		PMID: 15239955
Genetic reagent (D. melanogaster)	GMR17C04-GAL4 (vvl[17C04]-Gal4)	BDSC	46152
Genetic reagent (D. melanogaster)	Lsp2-GAL4.H	BDSC	6352
Genetic reagent (D. melanogaster)	ppl-Gal4.P	BDSC	58768
Genetic reagent (D. melanogaster)	GMR31F09-Gal4 (svp[31F09]-Gal4)	BDSC	47912
Genetic reagent (D. melanogaster)	GMR31H02-Gal4 (svp[31H02]-Gal4)	BDSC	49690
Genetic reagent (D. melanogaster)	tub-Gal4.LL7	Kyoto	108069
Genetic reagent (D. melanogaster)	Ay-Gal4.17b	BDSC	4413
Genetic reagent (D. melanogaster)	PromE(800)-Gal4, tubP-Gal80[ts]	Gift from Gould, A.
Genetic reagent (D. melanogaster)	esg-Gal4 (NP5130-Gal4)	Kyoto	104863
Genetic reagent (D. melanogaster)	GMR32C04-Gal4/svp[32C04]-Gal4	BDSC	49705
Genetic reagent (D. melanogaster)	UAS-Stinger.2	BDSC	84277
Genetic reagent (D. melanogaster)	UAS-mCD8::GFP.L	Kyoto	108068
Genetic reagent (D. melanogaster)	UAS-CD4::tdGFP.VK00033	Gift from Chun Han	PMID: 21606367
Genetic reagent (D. melanogaster)	UAS-mCherry::CAAX	Gift from Shigeo Hayashi	PMID: 18083504
Genetic reagent (D. melanogaster)	UAS-RedStinger.4	BDSC	8546
Genetic reagent (D. melanogaster)	w[*]; P{w[+mC]=UAS-RedStinger}4, P{w[+mC]=UAS-FLP.D}JD1, P{w[+mC]=Ubi-p63E(FRT.STOP)Stinger}9F6/CyO	BDSC	28280
Genetic reagent (D. melanogaster)	UAS-Venus::pm	Uemura lab.	PMID: 16920632
Genetic reagent (D. melanogaster)	MHC-GFP[c110]		PMID: 17498969
Genetic reagent (D. melanogaster)	MHC-Cherry	Gift from Kazuo Emoto	PMID: 20412776
Genetic reagent (D. melanogaster)	UAS-turboRFP.AK3	Kyoto	118640
Genetic reagent (D. melanogaster)	UAS-Kaede	Uemura lab.	PMID: 28209644
Genetic reagent (D. melanogaster)	UAS-mCD8::3xEGFP	Uemura lab.	PMID: 19799768
Genetic reagent (D. melanogaster)	UAS-Clip::GFP.20	PMID: 15699212
Genetic reagent (D. melanogaster)	tub-Gal80[ts].20	BDSC	7019
Genetic reagent (D. melanogaster)	UAS-FLP.JD2	BDSC	4340
Genetic reagent (D. melanogaster)	UAS-EcR.A.3A	BDSC	6470
Genetic reagent (D. melanogaster)	UAS-EcR.B1.3b	BDSC	6469
Genetic reagent (D. melanogaster)	UAS-EcR.A.W650A.TP5	BDSC	9451
Genetic reagent (D. melanogaster)	UAS-EcR.A.F645A.TP2	BDSC	9452
Genetic reagent (D. melanogaster)	UAS-EcR.B1-ΔC655.W650A.TP1	BDSC	6872
Genetic reagent (D. melanogaster)	UAS-EcR.B1-ΔC655.F645A.TP1	BDSC	6869
Genetic reagent (D. melanogaster)	UAS-EcR.B2.W650A.TP5	BDSC	9449
Genetic reagent (D. melanogaster)	UAS-EcR.B2.F645A.TP1	BDSC	9450
Genetic reagent (D. melanogaster)	srp[TRiP.HMS01298] (attP2)	BDSC	34623
Genetic reagent (D. melanogaster)	srp[TRiP.HMS01083] (attP2)	BDSC	34080
Genetic reagent (D. melanogaster)	srp[TRiP.HMS01208] (attP2)	BDSC	35813
Genetic reagent (D. melanogaster)	srp[TRiP.HM05094] (attP2)	BDSC	28606
Genetic reagent (D. melanogaster)	srp[KK112327]VIE-260B	VDRC	v109521
Genetic reagent (D. melanogaster)	mCherry.VALIUM10 (att P2)	BDSC	35787
Genetic reagent (D. melanogaster)	Luc.VALIUM10 (att P2)	BDSC	35788
Genetic reagent (D. melanogaster)	Luc.VALIUM1 (att P2)	BDSC	35789
Genetic reagent (D. melanogaster)	UAS-Rac1.V12.1	Kyoto	108724
Genetic reagent (D. melanogaster)	UAS-Rac1.N17.1	Kyoto	108725
Genetic reagent (D. melanogaster)	UAS-Rac1.L89.6	Kyoto	108723
Genetic reagent (D. melanogaster)	Canton-S	KYORIN-fly	k-aba006
Genetic reagent (D. melanogaster)	Canton-S	BDSC	64349
Genetic reagent (D. melanogaster)	Oregon-R-modENCODE	BDSC	25211
antibody	anti-GFP (rabbit polyclonal)	Molecular Probes	A11122
antibody	aniti-rabbit IgG conjugated with Alexa 488	ThermoFisher	A-11034
recombinant DNA reagent	pBP-Gal80Uw-6-ppl-4kb-Gal80	This study
recombinant DNA reagent	pBP-Gal80Uw-6-ppl-0.39-Gal80	This study
recombinant DNA reagent	pBP-Gal80Uw-6-Lsd1-0.68-Gal80	This study
recombinant DNA reagent	pBP-Gal80Uw-6-Lsd1-1.0-Gal80	This study
recombinant DNA reagent	pBP-Gal80Uw-6-Lsp2-1.5-Gal80	This study
recombinant DNA reagent	pBP-Gal80Uw-6-Reg2-2.7-Gal80	This study
recombinant DNA reagent	pBP-Gal80Uw-6	Addgene	Addgene:26236; PMID: 20697123
recombinant DNA reagent	pENTR/D-TOPO	ThermoFisher	K240020
recombinant DNA reagent	pCR8/GW/TOPO	ThermoFisher	K250020
recombinant DNA reagent	pCK1	Gift from Michael Pankratz	PMID: 18396138
