## Supplementary material for "Dynamic de novo adipose tissue development during metamorphosis in *Drosophila melanogaster*": Table 17

### Sheet: Table17_genotype_and_sex
Fig	Label 1	Label 2	Sex	Genotype
1	A		Female	UAS-Venus::pm/+; Cg-Gal4/+
1	B	Control	Not determined	Cg-Gal4.A, UAS-mCD8::GFP.L/+
1	B	ppl-4kb-Gal80	Not determined	Cg-Gal4.A, UAS-mCD8::GFP.L/+; ppl-4kb-Gal80/+
1	C	Control	Not determined	Cg-Gal4.A, UAS-mCD8::GFP.L/+
1	C	ppl-4kb-Gal80	Not determined	Cg-Gal4.A, UAS-mCD8::GFP.L/+; ppl-4kb-Gal80/+
1	D	Control	Not determined	Cg-Gal4.A, UAS-mCD8::GFP.L/+
1	D	ppl-4kb-Gal80	Not determined	Cg-Gal4.A, UAS-mCD8::GFP.L/+; ppl-4kb-Gal80/+
1	E		Not determined	c833-Gal4, ppl-4kb-Gal80, UAS-CD4::tdGFP/+
1	F		Not determined	svp[31F09]-Gal4, Ay-Gal4.17b, UAS-FLP.JD2/UAS-CD4::tdGFP
2	A		Not determined	c833-Gal4/ppl-4kb-Gal80, UAS-CD4::tdGFP
2	B		Female	svp[31F09]-Gal4, Ay-Gal4.17b, UAS-FLP.JD2/UAS-CD4::tdGFP
2	C		Male	Ay-Gal4.17b, UAS-FLP.JD2/svp[31F09]-Gal4, UAS-CD4::tdGFP
2	D		Female	svp[31F09]-Gal4, Ay-Gal4.17b, UAS-FLP.JD2/UAS-CD4::tdGFP
2	E		4 x Female	UAS-Stinger.2, UAS-mCherry::CAAX/+; svp[31F09]-Gal4, Ay-Gal4.17b, UAS-FLP.JD2/+
3	A		Female	svp[31F09]-Gal4, Ay-Gal4.17b, UAS-FLP.JD2, UAS-CD4::tdGFP/+
3	B		Not determined	c833-Gal4, ppl-4kb-Gal80/ UAS-CD4::tdGFP
3	C		Female	UAS-Stinger.2, UAS-mCherry::CAAX/+; svp[31F09]-Gal4, Ay-Gal4.17b, UAS-FLP.JD2/+
3	D		4 x Female	UAS-Stinger.2, UAS-mCherry::CAAX/+; svp[31F09]-Gal4, Ay-Gal4.17b, UAS-FLP.JD2/+
4	A		Female	svp[31F09]-Gal4, Ay-Gal4.17b, UAS-FLP.JD2, UAS-CD4::tdGFP/+
4	B		Male	c833-Gal4, ppl-4kb-Gal80/ UAS-CD4::tdGFP
4	C		Female	svp[31F09]-Gal4, Ay-Gal4.17b, UAS-FLP.JD2/UAS-CD4::tdGFP
4	D		Female	svp[31F09]-Gal4, Ay-Gal4.17b, UAS-FLP.JD2/UAS-CD4::tdGFP
5	A		Female	tub-Gal80[ts].20/+;c833-Gal4, ppl-4kb-Gal80, UAS-CD4::tdGFP/+
5	B		Female	tub-Gal80[ts].20/+;c833-Gal4, ppl-4kb-Gal80, UAS-CD4::tdGFP/UAS-CD4::tdGFP
5	C		3 x Female	tub-Gal80[ts].20/+;c833-Gal4, ppl-4kb-Gal80, UAS-CD4::tdGFP/UAS-CD4::tdGFP
5	D	Control	Female	tub-Gal80[ts].20/+;c833-Gal4, ppl-4kb-Gal80, UAS-CD4::tdGFP/UAS-mCherry.Valium10
5	D	Rac1[V12]	Female	tub-Gal80[ts].20/+;c833-Gal4, ppl-4kb-Gal80, UAS-CD4::tdGFP/UAS-Rac1.V12
6	A		Female	UAS-RedStinger.4/+;svp[31F09]-Gal4, Ay-Gal4.17b, UAS-FLP.JD2/UAS-CD4::tdGFP
6	B		Female	UAS-RedStinger.4/+;svp[31F09]-Gal4, Ay-Gal4.17b, UAS-FLP.JD2/UAS-CD4::tdGFP
6	C		36 x Female, 7 x Male	UAS-Stinger.2, UAS-mCherry::CAAX/+; svp[31F09]-Gal4, Ay-Gal4.17b, UAS-FLP.JD2/+
6	D		Female	UAS-RedStinger.4/+;svp[31F09]-Gal4, Ay-Gal4.17b, UAS-FLP.JD2/UAS-CD4::tdGFP
6	E		6 x Female, 6x Male	UAS-RedStinger.4/+;svp[31F09]-Gal4, Ay-Gal4.17b, UAS-FLP.JD2/UAS-CD4::tdGFP
6	F		Female	UAS-RedStinger.4/+;svp[31F09]-Gal4, Ay-Gal4.17b, UAS-FLP.JD2/UAS-CD4::tdGFP
7	A		Male	UAS-RedStinger.4/+;svp[31F09]-Gal4, Ay-Gal4.17b, UAS-FLP.JD2/UAS-CD4::tdGFP
7	B		2 x Female, 1 x Male	UAS-RedStinger.4/+;svp[31F09]-Gal4, Ay-Gal4.17b, UAS-FLP.JD2/UAS-CD4::tdGFP
8	A	Control	Female	tub-Gal80[ts].20/+;c833-Gal4, ppl-4kb-Gal80, UAS-CD4::tdGFP/UAS-mCherry.Valium10
8	A	EcR.A[W650A]	Female	tub-Gal80[ts].20/UAS-EcR.A.W650A.TP5; c833-Gal4, ppl-4kb-Gal80, UAS-CD4::tdGFP/+
8	A	EcR.B1[W650A]	Female	tub-Gal80[ts].20/UAS-EcR.B1-ΔC655.W650A.TP1-9; c833-Gal4, ppl-4kb-Gal80, UAS-CD4::tdGFP/+
8	B	Control	Female	tub-Gal80[ts].20/+;c833-Gal4, ppl-4kb-Gal80, UAS-CD4::tdGFP/UAS-mCherry.Valium10
8	B	srp[HMS01298]	Female	tub-Gal80[ts].20/+;c833-Gal4, ppl-4kb-Gal80, UAS-CD4::tdGFP/UAS-srp[HMS01298]
8	C	Control	Female	tub-Gal80[ts].20/+;c833-Gal4, ppl-4kb-Gal80, UAS-CD4::tdGFP/UAS-mCherry.Valium10
8	C	srp[HMS01083]	Female	tub-Gal80[ts].20/+;c833-Gal4, ppl-4kb-Gal80, UAS-CD4::tdGFP/UAS-srp[HMS01083]
S1	A	Third instar larva	Not determined	UAS-mCD8::GFP.L/+; Lsp2-GAL4.H/+
S1	A	Adult	Female	UAS-Venus::pm/+; Cg-Gal4/+
S1	B	Third instar larva	Not determined	Cg-Gal4.A, UAS-mCD8::GFP.L/+
S1	B	Adult	Female	Cg-Gal4.A, UAS-mCD8::GFP.L/+
S1	C		Not determined	c833-Gal4/UAS-Kaede
S1	E	Control	Not determined	Cg-Gal4.A, UAS-mCD8::GFP.L/+
S1	E	ppl-390b-Gal80	Not determined	Cg-Gal4.A, UAS-mCD8::GFP.L/+; ppl-390b-Gal80/+
S1	E	Lsd1-0.68-Gal80	Not determined	Cg-Gal4.A, UAS-mCD8::GFP.L/+; Lsd1-0.68-Gal80/+
S1	E	Lsd1-1.0-Gal80	Not determined	Cg-Gal4.A, UAS-mCD8::GFP.L/+; Lsd1-1.0-Gal80/+
S1	E	Reg-2-Gal80	Not determined	Cg-Gal4.A, UAS-mCD8::GFP.L/+; Reg-2-Gal80/+
S1	F	Control	Not determined	Cg-Gal4.A, UAS-mCD8::GFP.L/+
S1	F	Lsd1-1.0-Gal80	Not determined	Cg-Gal4.A, UAS-mCD8::GFP.L/+; Lsd1-1.0-Gal80/+
S1	F	Reg-2-Gal80	Not determined	Cg-Gal4.A, UAS-mCD8::GFP.L/+; Reg-2-Gal80/+
S2	E		Female	UAS-RedStinger.4/+; c833-Gal4, ppl-4kb-Gal80, UAS-CD4::tdGFP/+
S2	F		Female	P{w[+mC]=UAS-RedStinger}4, P{w[+mC]=UAS-FLP.D}JD1, P{w[+mC]=Ubi-p63E(FRT.STOP)Stinger}9F6/+; svp[31F09]-Gal4
S3	A	Control	Not determined	Pxn-Gal4, UAS-mCD8::3xEGFP/+
S3	A/B	ppl-4kb-Gal80	Not determined	Pxn-Gal4, UAS-mCD8::3xEGFP/ppl-4kb-Gal80
S3	C	Control	Not determined	Pxn-Gal4, UAS-mCD8::3xEGFP/+
S3	C	ppl-4kb-Gal80	Not determined	Pxn-Gal4, UAS-mCD8::3xEGFP/ppl-4kb-Gal80
S4	A		Female	y* w*/+; svp[31F09]-Gal4, Ay-Gal4.17b, UAS-FLP.JD2, UAS-CD4::tdGFP/+
S4	B		Female	y* w*/+; svp[31F09]-Gal4, Ay-Gal4.17b, UAS-FLP.JD2, UAS-CD4::tdGFP/+
S4	C		Not determined	y* w*/+; svp[31F09]-Gal4, Ay-Gal4.17b, UAS-FLP.JD2, UAS-CD4::tdGFP/+
S4	D/E		Not determined	svp[31F09]-Gal4, Ay-Gal4.17b, UAS-FLP.JD2/UAS-CD4::tdGFP
S4	F		Female	Canton-S (BDSC)
S4	G		Female	Canton-S (BDSC)
S4	H		Female	Canton-S (BDSC)
S4	I		Female	Oregon-R
S5	A/B		Female	Mhc-Cherry/+; svp[31F09]-Gal4, Ay-Gal4.17b, UAS-FLP.JD2, UAS-CD4::tdGFP/+
S5	C		Male	Quantification
S6	A		Female	svp[31F09]-Gal4, Ay-Gal4.17b, UAS-FLP.JD2/UAS-CD4::tdGFP
S6	B/D		Female	Cg-Gal4.A/+; UAS-CD4::tdGFP
S6	C		Female	r4-Gal4/UAS-CD4::tdGFP
S7	A	Control	Female	tub-Gal80[ts].20/UAS-mCherry::CAAX; c833-Gal4, ppl-4kb-Gal80, UAS-CD4::tdGFP/+
S7	B	Rac1[N17]	Female	c833-Gal4, ppl-4kb-Gal80, UAS-CD4::tdGFP/UAS-Rac1.N17.1
S7	C	Rac1[L89]	Female	UAS-Rac1.L89.6/+; c833-Gal4, ppl-4kb-Gal80, UAS-CD4::tdGFP/+
S7	D	Rac1[V12]	Female	c833-Gal4, ppl-4kb-Gal80, UAS-CD4::tdGFP/UAS-Rac1.V12.2
S7	E		Female	tub-Gal80[ts].20/UAS-mCherry::CAAX; c833-Gal4, ppl-4kb-Gal80, UAS-CD4::tdGFP/+
S8	A	25	Not determined	srp.Hemo-Gal4, UAS-mCD8::GFP.L/+
S8	A	48	Not determined	srp.Hemo-Gal4, UAS-mCD8::GFP.L/+
S8	B		Not determined	MHC-GFP[c110]/+; srp.Hemo-Gal4, UAS-turboRFP.AK3/+
S8	C	25	Not determined	srp.Hemo-Gal4, UAS-mCD8::GFP.L/+
S8	C	48	Not determined	srp.Hemo-Gal4, UAS-mCD8::GFP.L/+
S8	D		Not determined	UAS-mCD8::GFP.L/+; svp[31F09]-Gal4, Ay-Gal4.17b, UAS-FLP.JD2/+
S8	E	25	Not determined	srp.Hemo-Gal4, UAS-mCD8::GFP.L/+
S8	E	48	Not determined	srp.Hemo-Gal4, UAS-mCD8::GFP.L/+
S8	F	25	Not determined	UAS-mCD8::GFP.L/+; svp[31F09]-Gal4, Ay-Gal4.17b, UAS-FLP.JD2/+
S8	F	48	Not determined	UAS-mCD8::GFP.L/+; svp[31F09]-Gal4, Ay-Gal4.17b, UAS-FLP.JD2/+
S9	A	svp[31F09]-Gal4+Ay-Gal4	Not determined	svp[31F09]-Gal4, Ay-Gal4.17b, UAS-FLP.JD2/UAS-CD4::tdGFP
S9	B	srp-Gal4	Not determined	srp.Hemo-Gal4, UAS-mCD8::GFP.L/+
S9	C	srp-Gal4	Not determined	srp.Hemo-Gal4, UAS-mCD8::GFP.L/+
S9	D	Pxn-Gal4	Not determined	Pxn-Gal4/UAS-CD4::tdGFP
S9	E/F		Not determined	srp.Hemo-Gal4, UAS-mCD8::GFP.L/+
S10	A	EcR.A[WT]	Female	tub-Gal80[ts].20/+;c833-Gal4, ppl-4kb-Gal80, UAS-CD4::tdGFP/UAS-EcR.A.3A
S10	A	EcR.A[W650A]	Female	UAS-EcR.A.W650A.TP5/tub-Gal80[ts].20; c833-Gal4, ppl-4kb-Gal80, UAS-CD4::tdGFP/+
S10	A	EcR.A[F645A]	Female	UAS-EcR.A.F645A.TP2/tub-Gal80[ts].20; c833-Gal4, ppl-4kb-Gal80, UAS-CD4::tdGFP/+
S10	A	EcR.B1[WT]	Female	tub-Gal80[ts].20/+;c833-Gal4, ppl-4kb-Gal80, UAS-CD4::tdGFP/UAS-EcR.B1.3b
S10	A	EcR.B1[ΔC.W650A]	Female	UAS-EcR.B1-ΔC655.W650A.TP1/tub-Gal80[ts].20; c833-Gal4, ppl-4kb-Gal80, UAS-CD4::tdGFP/+
S10	A	EcR.B1[ΔC.F645A]	Female	UAS-EcR.B1-ΔC655.F645A.TP1/tub-Gal80[ts].20; c833-Gal4, ppl-4kb-Gal80, UAS-CD4::tdGFP/+
S10	A	EcR.B2[W650A]	Female	UAS-EcR.B2.W650A.TP5/tub-Gal80[ts].20; c833-Gal4, ppl-4kb-Gal80, UAS-CD4::tdGFP/+
S10	A	EcR.B2[F645A]	Female	tub-Gal80[ts].20/+;c833-Gal4, ppl-4kb-Gal80, UAS-CD4::tdGFP/UAS-EcR.B2.F645A.TP1
S10	B	EcR.A[WT]	Female	tub-Gal80[ts].20/+;c833-Gal4, ppl-4kb-Gal80, UAS-CD4::tdGFP/UAS-EcR.A.3A
S10	B	EcR.A[W650A]	Female	UAS-EcR.A.W650A.TP5/tub-Gal80[ts].20; c833-Gal4, ppl-4kb-Gal80, UAS-CD4::tdGFP/+
S10	B	EcR.B1[WT]	Female	tub-Gal80[ts].20/+;c833-Gal4, ppl-4kb-Gal80, UAS-CD4::tdGFP/UAS-EcR.B1.3b
S10	B	EcR.B1[ΔC.F645A]	Female	UAS-EcR.B1-ΔC655.F645A.TP1/tub-Gal80[ts].20; c833-Gal4, ppl-4kb-Gal80, UAS-CD4::tdGFP/+
S10	B	EcR.B2[F645A]	Female	tub-Gal80[ts].20/+;c833-Gal4, ppl-4kb-Gal80, UAS-CD4::tdGFP/UAS-EcR.B2.F645A.TP1
S11	A	mCherry.Valium10	Female	tub-Gal80[ts].20.20/+;c833-Gal4, ppl-4kb-Gal80, UAS-CD4::tdGFP/UAS-mCherry.Valium10
S11	A	srp[HMS01298]	Female	tub-Gal80[ts].20/+;c833-Gal4, ppl-4kb-Gal80, UAS-CD4::tdGFP/UAS-srp[HMS01298]
S11	A	srp[HMS01083]	Female	tub-Gal80[ts].20/+;c833-Gal4, ppl-4kb-Gal80, UAS-CD4::tdGFP/UAS-srp[HMS01083]
S11	A	srp[HM05094]	Female	tub-Gal80[ts].20/+;c833-Gal4, ppl-4kb-Gal80, UAS-CD4::tdGFP/UAS-srp[HM05094]
S11	A	srp[KK112327]	Female	tub-Gal80[ts].20/+;c833-Gal4, ppl-4kb-Gal80, UAS-CD4::tdGFP/UAS-srp[KK112327]
S11	B	mCherry.VALIUM10	Female	tub-Gal80[ts].20/+;c833-Gal4, ppl-4kb-Gal80, UAS-CD4::tdGFP/UAS-mCherry.Valium10
S11	B	Luc.VALIUM10	Female	tub-Gal80[ts].20/+;c833-Gal4, ppl-4kb-Gal80, UAS-CD4::tdGFP/UAS-Luc.Valium10
S11	B	Luc.VALIUM1	Female	tub-Gal80[ts].20/+;c833-Gal4, ppl-4kb-Gal80, UAS-CD4::tdGFP/UAS-Luc.Valium1
S11	B	srp[HMS01298]	Female	tub-Gal80[ts].20/+;c833-Gal4, ppl-4kb-Gal80, UAS-CD4::tdGFP/UAS-srp[HMS01298]
S11	B	srp[HMS01083]	Female	tub-Gal80[ts].20/+;c833-Gal4, ppl-4kb-Gal80, UAS-CD4::tdGFP/UAS-srp[HMS01083]
Mov. 1			Not determined	UAS-RedStinger.4/+;c833-Gal4, ppl-4kb-Gal80, UAS-CD4::tdGFP/+
Mov. 2			Male	UAS-RedStinger.4/+;svp[31F09]-Gal4, Ay-Gal4.17b, UAS-FLP.JD2/UAS-CD4::tdGFP
Mov. 3			Female	svp[31F09]-Gal4, Ay-Gal4.17b, UAS-FLP.JD2/UAS-CD4::tdGFP
Mov. 4			Male	svp[31F09]-Gal4, UAS-CD4::tdGFP/Ay-Gal4.17b, UAS-FLP.JD2
Mov. 5			Female	UAS-Stinger.2, UAS-mCherry::CAAX/+; svp[31F09]-Gal4, Ay-Gal4.17b, UAS-FLP.JD2/+
Mov. 6			Female	svp[31F09]-Gal4, Ay-Gal4.17b, UAS-FLP.JD2/UAS-CD4::tdGFP
Mov. 7			Female	svp[31F09]-Gal4, Ay-Gal4.17b, UAS-FLP.JD2, UAS-CD4::tdGFP/+
Mov. 8			Not determined	c833-Gal4/ppl-4kb-Gal80, UAS-CD4::tdGFP
Mov. 9			Female	UAS-Stinger.2, UAS-mCherry::CAAX/+; svp[31F09]-Gal4, Ay-Gal4.17b, UAS-FLP.JD2/+
Mov. 10			Female	UAS-Stinger.2, UAS-mCherry::CAAX/srp.Hemo-Gal4
Mov. 11			Female	svp[31F09]-Gal4, Ay-Gal4.17b, UAS-FLP.JD2, UAS-CD4::tdGFP/+
Mov. 12			Female	svp[31F09]-Gal4, Ay-Gal4.17b, UAS-FLP.JD2/UAS-CD4::tdGFP
Mov. 13			Female	tub-Gal80[ts].20/+;c833-Gal4, ppl-4kb-Gal80, UAS-CD4::tdGFP/+
Mov. 14			Female	tub-Gal80[ts].20/+;c833-Gal4, ppl-4kb-Gal80, UAS-CD4::tdGFP/+
Mov. 15		Control	Female	tub-Gal80[ts].20/+;c833-Gal4, ppl-4kb-Gal80, UAS-CD4::tdGFP/UAS-mCherry.Valium10
Mov. 15		Rac1[N17]	Female	c833-Gal4, ppl-4kb-Gal80, UAS-CD4::tdGFP/UAS-Rac1.N17.1
Mov. 16		Control	Female	tub-Gal80[ts].20/+;c833-Gal4, ppl-4kb-Gal80, UAS-CD4::tdGFP/UAS-mCherry.Valium10
Mov. 16		Rac1[V12]	Female	c833-Gal4, ppl-4kb-Gal80, UAS-CD4::tdGFP/UAS-Rac1.V12.2
Mov. 17			Female	UAS-RedStinger.4/+;svp[31F09]-Gal4, Ay-Gal4.17b, UAS-FLP.JD2/UAS-CD4::tdGFP
Mov. 18			Female	UAS-RedStinger.4/+;svp[31F09]-Gal4, Ay-Gal4.17b, UAS-FLP.JD2/UAS-CD4::tdGFP
Mov. 19			Female	svp[31F09]-Gal4, Ay-Gal4.17b, UAS-FLP.JD2/UAS-CD4::tdGFP
Mov. 20			Male	srp.Hemo-Gal4/+; UAS-CD4::tdGFP, ppl-4kb-Gal80
Mov. 21			Not determined	srp.Hemo-Gal4, UAS-mCD8::GFP.L/+
Mov. 22		Control	Female	tub-Gal80[ts].20/+;c833-Gal4, ppl-4kb-Gal80, UAS-CD4::tdGFP/UAS-mCherry.VALIUM10
Mov. 22		EcR.A[W650A]	Female	UAS-EcR.A.W650A.TP5/tub-Gal80[ts].20; c833-Gal4, ppl-4kb-Gal80, UAS-CD4::tdGFP/+
Mov. 23		Control	Female	tub-Gal80[ts].20/+;c833-Gal4, ppl-4kb-Gal80, UAS-CD4::tdGFP/UAS-mCherry.VALIUM10
Mov. 23		EcR.B1[W650A]	Female	UAS-EcR.B1-ΔC655.F645A.TP1/tub-Gal80[ts].20; c833-Gal4, ppl-4kb-Gal80, UAS-CD4::tdGFP/+
Mov. 24		Control	Female	tub-Gal80[ts].20/+;c833-Gal4, ppl-4kb-Gal80, UAS-CD4::tdGFP/UAS-mCherry.Valium10
Mov. 24		srp[HMS01298]	Female	tub-Gal80[ts].20/+;c833-Gal4, ppl-4kb-Gal80, UAS-CD4::tdGFP/UAS-srp[HMS01298]
Mov. 25		Control	Female	tub-Gal80[ts].20/+;c833-Gal4, ppl-4kb-Gal80, UAS-CD4::tdGFP/UAS-mCherry.Valium10
Mov. 25		srp[HMS01298]	Female	tub-Gal80[ts].20/+;c833-Gal4, ppl-4kb-Gal80, UAS-CD4::tdGFP/UAS-srp[HMS01298]
Mov. 26		Control	Female	tub-Gal80[ts].20/+;c833-Gal4, ppl-4kb-Gal80, UAS-CD4::tdGFP/UAS-mCherry.Valium10
Mov. 26		srp[HMS01083]	Female	tub-Gal80[ts].20/+;c833-Gal4, ppl-4kb-Gal80, UAS-CD4::tdGFP/UAS-srp[HMS01083]
Mov. 27		Control	Female	tub-Gal80[ts].20/+;c833-Gal4, ppl-4kb-Gal80, UAS-CD4::tdGFP/UAS-mCherry.Valium10
Mov. 27		srp[HMS01083]	Female	tub-Gal80[ts].20/+;c833-Gal4, ppl-4kb-Gal80, UAS-CD4::tdGFP/UAS-srp[HMS01083]
Mov. 28			Female	NP5130-Gal4, Ay-Gal4.25/UAS-mCD8::GFP.L; UAS-FLP.JD2/+
Mov. 29			Male	UAS-mCD8::GFP.L/+; vvl[17C04]-Gal4/+
Mov. 30			Female	NP5130-Gal4/tub-Gal80[ts].20; c833-Gal4, ppl-4kb-Gal80, UAS-CD4::tdGFP
